# Land-use and forest floor explain prokaryotic metacommunity structuring and spatial turnover in Amazonian forest-to-pasture conversion areas

**DOI:** 10.1101/2020.12.30.424814

**Authors:** Fernando Igne Rocha, Thiago Gonçalves Ribeiro, Marcelo Antoniol Fontes, Stefan Schwab, Marcia Reed Rodrigues Coelho, José Francisco Lumbreras, Paulo Emílio Ferreira da Motta, Wenceslau Geraldes Teixeira, James Cole, Ana Carolina Borsanelli, Iveraldo dos Santos Dutra, Adina Howe, Aline Pacobahyba de Oliveira, Ederson da Conceição Jesus

## Abstract

Advancing extensive cattle production shifts the forest landscape and is considered one of the main drivers against biodiversity conservation in the Brazilian Amazonia. Considering soil as an ecosystem it becomes vital to identify the effects of land-use changes on soil microbial communities, structure, as well as its ecological functions and services. Herein, we explored relationships between land-use, soil types and forest floor (i.e., association between litter, root layer and bulk soil) on the prokaryotic metacommunity structuring in the Western Amazonia. Sites under high anthropogenic pressure were evaluated along a gradient of ± 800 km. Prokaryotic metacommunity are synergistically affected by soil types and land-use systems. Especially, the gradient of soil fertility and land-use shapes the structuring of the metacommunity and determines its composition. Forest-to-pasture conversion increases alpha, beta, and gamma diversities when considering only the prokaryotes from the bulk soil. Beta diversity was significantly higher in all forests when the litter and root layer were taken into account with the bulk soil. Our argumentation is that the forest floor harbors a prokaryotic metacommunity that adds at the regional scale of diversity a spatial turnover hitherto underestimated. Our findings highlight the risks of biodiversity loss and, consequently, the soil microbial diversity maintenance in tropical forests.
