## Supplementary Table S1 for "Land-use and forest floor explain prokaryotic metacommunity structuring and spatial turnover in Amazonian forest-to-pasture conversion areas"

### Sheet: soil and landscape features
Profile	Brazilian system of soil classification (SiBCS)	International standard for soil classification (WRB/ FAO)	County/ State	UTM coordinates (datum WGS84)			Altitude (m)	Vegetation/ land-use	Local relief	Regional relief	Drainage
				Timezone	Latitude	Longitude
P1	Latossolo Amarelo Distrófico petroplíntico, loamy/clayey texture, moderate A horizon	Pisoplinthic Ferralsol	Boca do Acre-Lábrea/ AM	19L	9014036	724711	161	natural forest and woodland	flat	plain and medium-gradient valley	well drained
P2	Latossolo Amarelo Distrófico petroplíntico plintossólico, loamy/gravelly clayey texture, moderate A horizon	Pisoplinthic Ferralsol	Boca do Acre-Lábrea/ AM	19L	9.01425e+06	724461	131	extensive grazing	flat	plain	well drained
P3	Latossolo Amarelo Distrófico plintossólico, clayey texture, moderate A horizon	Plinthic Ferralsol	Boca do Acre-Lábrea/ AM	19L	9023028	727446	138	extensive grazing	flat	plain and medium-gradient valley	weakly drained
P4	Latossolo Amarelo Distrófico argissólico, loamy texture, moderate A horizon	Xanthic Ferralsol	Boca do Acre-Lábrea/ AM	19L	9007826	693748	140	natural forest and woodland	flat	plain and medium-gradient valley	well drained
P5	Latossolo Amarelo Alumínico típico, clayey/very fine clayey texture, moderate A horizon	Xanthic Ferralsol	Boca do Acre-Lábrea/ AM	19L	9008465	689915	124	extensive grazing	flat	plain	well drained
P6	Latossolo Amarelo Distrófico argissólico, loamy texture, moderate A horizon	Xanthic Ferralsol	Boca do Acre-Lábrea/ AM	19L	9008197	693849	132	extensive grazing	flat	plain	well drained
P7	Argissolo Amarelo Alumínico plintossólico, loamy/clayey texture, moderate A horizon	Plinthic Acrisol	Bujari/ AC	19L	8913325	589878	206	natural forest and woodland	flat	plain and medium-gradient valley	weakly drained
P8	Luvissolo Háplico Pálico gleissólico, loamy/clayey texture, moderate A horizon	Stagnic Luvisol	Bujari/ AC	19L	8909854	594185	185	extensive grazing	gently sloping	medium-gradient valley	weakly or moderately drained
P9	Plintossolo Argilúvico Alumínico gleissólico, loamy/clayey/very fine clayey texture, moderate A horizon	Stagnic Plinthosol	Bujari/ AC	19L	8909790	593516	184	extensive grazing	gently sloping	medium-gradient valley	weakly drained
P10	Argissolo Amarelo Distrófico latossólico, sandy/loamy texture, moderate A horizon	Xanthic Acrisol	Manicoré/ AM	20L	9.1182e+06	680379	103	natural forest and woodland	flat	plain	weakly or moderately drained
P11	Latossolo Amarelo Distrófico argissólico, loamy texture, moderate A horizon	Xanthic Ferralsol	Manicoré/ AM	20L	9.11806e+06	679931	81	extensive grazing	flat	plain and medium-gradient valley	moderately drained
P12	Latossolo Amarelo Distrófico argissólico, sandy/loamy texture, moderate A horizon	Haplic Ferralsol	Manicoré/ AM	20L	9.15371e+06	672058	103	natural forest and woodland	flat	plain and medium-gradient valley	well drained
P13	Latossolo Amarelo Distrófico argissólico, loamy/clayey texture, moderate A horizon	Xanthic Ferralsol	Manicoré/ AM	20L	9.15293e+06	671865	84	extensive grazing	flat	plain and medium-gradient valley	well drained
